# Enhancer-gene maps in the human and zebrafish genomes using evolutionary linkage conservation

**DOI:** 10.1101/244475

**Authors:** Yves Clément, Patrick Torbey, Pascale Gilardi-Hebenstreit, Hugues Roest Crollius

**Affiliations:** École Normale Supérieure, PSL Research University, CNRS, Inserm, Institut de Biologie de l’École Normale Supérieure (IBENS), F-75005 Paris, France

**Author notes:** Corresponding authors: YC, HRC.

## Abstract

The spatiotemporal expression of genes is controlled by enhancer sequences that bind transcription factors. Identifying the target genes of enhancers remains difficult because enhancers regulate gene expression over long genomic distances. To address this, we used an evolutionary approach to build two genome-wide maps of enhancer-gene associations in the human and zebrafish genomes. Enhancers were identified using sequence conservation, and linked to their predicted target genes using PEGASUS, a bioinformatics method that relies on evolutionary conservation of synteny. The analysis of these maps revealed that the number of enhancers linked to a gene correlate with its expression breadth. Comparison of both maps identified hundreds of vertebrate ancestral regulatory relationships from which we could determine that enhancer-gene distances scale with genome size despite strong positional conservation. The two maps represent a resource for further studies, including the prioritisation of sequence variants in whole genome sequence of patients affected by genetic diseases.
