## Supplementary material for "Enhancer-gene maps in the human and zebrafish genomes using evolutionary linkage conservation"

### Sheet: hg19
Common name	Species name	Version	LCA	Genome size (Mb)	Used in control set
Human	Homo sapiens	hg19		3326.74	*
Chimp	Pan troglodytes	panTro4	HomoPan	2995.92
Gorilla	Gorilla gorilla	gorGor3	Homininae	2828.89
Orangutan	Pongo abelii	ponAbe2	Hominidae	3109.35
Gibbon	Nomascus leucogenys	nomLeu3	Hominoidea	2756.59
Rhesus	Macaca mulatta	rheMac3	Catarrhini	3093.87
Marmoset	Callithrix jacchus	calJac3	Simiiformes	2759.29
Bushbaby	Otolemur garnettii	otoGar3	Primates	2359.21
Squirrel	Ictidomys tridecemlineatus	speTri2	Euarchontoglires	2311.06
Mouse	Mus musculus	mm10	Euarchontoglires	3482.01
Rat	Rattus norvegicus	rn5	Euarchontoglires	3042.34
Guinea pig	Cavia porcellus	cavPor3	Euarchontoglires	2663.37
Rabbit	Oryctolagus cuniculus	oryCun2	Euarchontoglires	2604.02
Pig	Sus scrofa	susScr3	Boreoeutheria	3024.66
Cow	Bos taurus	bosTau7	Boreoeutheria	2649.69
Sheep	Ovis aries	oviAri3	Boreoeutheria	2534.34
Horse	Equus caballus	equCab2	Boreoeutheria	2428.79
Cat	Felis catus	felCat5	Boreoeutheria	2365.75
Dog	Canis lupus familiaris	canFam3	Boreoeutheria	2392.72
Ferret	Mustela putorius furo	musFur1	Boreoeutheria	2277.91
Panda	Ailuropoda melanoleuca	ailMel1	Boreoeutheria	2245.31
Microbat	Myotis lucifugus	myoLuc2	Boreoeutheria	1966.42
Elephant	Loxodonta africana	loxAfr3	Eutheria	3118.57
Armadillo	Dasypus novemcinctus	dasNov3	Eutheria	3299.88
Opossum	Monodelphis domestica	monDom5	Theria	3501.66
Tasmanian devil	Sarcophilus harrisii	sarHar1	Theria	2931.56
Platypus	Ornithorhynchus anatinus	ornAna1	Mammalia	1917.75
Zebra finch	Taeniopygia guttata	taeGut2	Amniota	1222.86	*
Mallard duck	Anas platyrhynchos	anaPla1	Amniota	1069.96	*
Chicken	Gallus gallus	galGal4	Amniota	1072.54	*
Turkey	Meleagris gallopavo	melGal1	Amniota	1061.82	*
Chinese softshell turtle	Pelodiscus sinensis	pelSin1	Amniota	2106.64
Lizard	Anolis carolinensis	anoCar2	Amniota	1701.35	*
Xenopus	Xenopus tropicalis	xenTro7	Tetrapoda	1358.35	*
Coelacanth	Latimeria chalumnae	latCha1	Sarcopterygii	2183.59
