## Supplementary material for "Enhancer-gene maps in the human and zebrafish genomes using evolutionary linkage conservation"

### Sheet: danRer7
Common name	Species name	version	LCA	Genome size (Mb)
Zebrafish	Danio rerio	danRer7		1412.46
Medaka	Oryzias latipes	oryLat2	Clupeocephala	869
Tetraodon	Tetraodon nigroviridis	tetNig2	Clupeocephala	358.618
Fugu	Takifugu rubripes	fr3	Clupeocephala	391.485
Stickleback	Gasterosteus aculeatus	gasAcu1	Clupeocephala	461.533
Gar	Lepisosteus oculatus	lepOcu1	Neopterygii	945.878
Tilapia	Oreochromis niloticus	oreNil2	Clupeocephala	927.383
